# Deciphering the unique SNPs among leading Indian Tomato Cultivars using Double Digestion Restriction Associated DNA sequencing

**DOI:** 10.1101/541227

**Authors:** Reddaiah Bodanapu, Sreehari V. Vasudevan, Sivarama Prasad Lekkala, Navajeet Chakravartty, Krishna Lalam, Boney Kuriakose, Chetan Bhanot, Pallavi Namdeo Morey, A. V. S. Krishna Mohan Katta, George Thomas, Saurabh Gupta, V B Reddy Lachagari

## Abstract

World-wide grown and consumed tomato (*Solanum lycopersicum*) crop used as model system for new cultivar and fruit development. Genetic and genomic research of Indian tomato cultivars will provide an insight to develop new breeding strategies and crop improvement. The present study, aimed to identify the high quality common and unique single nucleotide polymorphisms (SNPs), present in 9 different Indian tomato cultivars using double digestion restriction associated DNA sequencing (ddRAD-seq). Total of 36,847,092 raw reads (3.68 GB) were generated for all samples and 3,329,625 of high-quality reads were aligned uniquely to the reference tomato genome. Using stringent filtering, a total of 1,165 SNPs and 69 INDELs were found in genic regions, along with the unique variants to each cultivar was observed. Similarly, 7 and 33 variants were identified in chloroplast and mitochondrial genome of tomato. In addition, the population structure and genetic relationship among these cultivars suggested 4 well-differentiated sub-populations. Functional annotation of SNP/INDLEs associated with flanking sequences along with gene ontology and pathway analysis was performed. Identified SNPs/INDELs could be useful as markers for variety identification for genetic purity analysis. Findings from this work will be useful to plant breeders and research community to deepen their understanding and enhance tomato breeding programs.
