## Supplementary Tables S4 for "Deciphering the unique SNPs among leading Indian Tomato Cultivars using Double Digestion Restriction Associated DNA sequencing"

### Sheet: Table S4
rs#	alleles	chrom	pos	GenBankID	RefSeqID	strand	assembly#	center	panel	QCcode	TomatoChloroplastGenome	arka_abha_BWR-1	arka_ahuti_sel-11	arka_alok_BWR-5	arka_ashish	arka_meghali	arka_saurabh	arka_vikas_sel-22	arka_vikas_vir	PKM1	Genome Annotation
CNC_007898.3.41444	A/T	NC_007898.3	41444	NA	NA	+	TomatoChloroplastGenome	NCBI	Version-1	NA	AA	AA	AA	AA	AT	AT	AT	AA	AA	AT	noncoding part of genome
CNC_007898.3.41690	G/A	NC_007898.3	41690	NA	NA	+	TomatoChloroplastGenome	NCBI	Version-1	NA	GG	GG	GG	GA	GG	GG	GA	GG	GG	GA	noncoding part of genome
CNC_007898.3.41693	A/G	NC_007898.3	41693	NA	NA	+	TomatoChloroplastGenome	NCBI	Version-1	NA	AA	AA	AA	AA	AA	AA	AG	AA	AA	AG	noncoding part of genome
CNC_007898.3.41696	G/T	NC_007898.3	41696	NA	NA	+	TomatoChloroplastGenome	NCBI	Version-1	NA	GG	GG	GG	GT	GG	GG	GT	GG	GG	GT	noncoding part of genome
CNC_007898.3.41705	A/G	NC_007898.3	41705	NA	NA	+	TomatoChloroplastGenome	NCBI	Version-1	NA	AA	AA	AA	AG	AA	AA	AG	AA	AA	AG	noncoding part of genome
CNC_007898.3.41710	G/A	NC_007898.3	41710	NA	NA	+	TomatoChloroplastGenome	NCBI	Version-1	NA	GG	GG	GG	GA	GG	GG	GA	GG	GG	GA	noncoding part of genome
CNC_007898.3.41723	A/G	NC_007898.3	41723	NA	NA	+	TomatoChloroplastGenome	NCBI	Version-1	NA	AA	AA	AA	AA	AA	AA	AG	AA	AA	AG	noncoding part of genome
