## Supplementary Tables S5 for "Deciphering the unique SNPs among leading Indian Tomato Cultivars using Double Digestion Restriction Associated DNA sequencing"

### Sheet: Table S5
rs#	alleles	chrom	pos	GenBankID	RefSeqID	strand	assembly#	center	panel	QCcode	TomatoMitochondrialGenome	arka_abha_BWR-1	arka_ahuti_sel-11	arka_alok_BWR-5	arka_ashish	arka_meghali	arka_saurabh	arka_vikas_sel-22	arka_vikas_vir	PKM1	Gene
CAFYB01000003.1.23314	G/T	AFYB01000003.1	23314	NA	NA	+	TomatoMitochondrialGenome	SolGenomics	Version-1.5	NA	GG	GG	GG	GG	GG	GG	GT	GG	GG	GT	noncoding part of genome
CAFYB01000003.1.23315	C/D	AFYB01000003.1	23315	NA	NA	+	TomatoMitochondrialGenome	SolGenomics	Version-1.5	NA	CC	CC	CC	CT	CG	CC	CA	CG	CC	CT	noncoding part of genome
CAFYB01000003.1.23316	C/D	AFYB01000003.1	23316	NA	NA	+	TomatoMitochondrialGenome	SolGenomics	Version-1.5	NA	CC	CA	CA	CT	CA	CT	CT	CC	CC	CG	noncoding part of genome
CAFYB01000003.1.23317	C/D	AFYB01000003.1	23317	NA	NA	+	TomatoMitochondrialGenome	SolGenomics	Version-1.5	NA	CC	CG	CT	CA	CC	CC	CG	CG	CC	CC	noncoding part of genome
CAFYB01000003.1.23319	A/T	AFYB01000003.1	23319	NA	NA	+	TomatoMitochondrialGenome	SolGenomics	Version-1.5	NA	AA	AA	AA	AA	AA	AT	AT	AA	AA	AA	noncoding part of genome
CAFYB01000003.1.23321	C/R	AFYB01000003.1	23321	NA	NA	+	TomatoMitochondrialGenome	SolGenomics	Version-1.5	NA	CC	CA	CC	CA	AG	CA	CA	CA	CC	CA	noncoding part of genome
CAFYB01000005.1.572	G/H	AFYB01000005.1	572	NA	NA	+	TomatoMitochondrialGenome	SolGenomics	Version-1.5	NA	GG	GG	TT	GA	GC	GG	GC	GG	--	GG	noncoding part of genome
CAFYB01000005.1.573	T/M	AFYB01000005.1	573	NA	NA	+	TomatoMitochondrialGenome	SolGenomics	Version-1.5	NA	TT	TT	TT	TA	TT	TT	TC	TT	--	TT	noncoding part of genome
CAFYB01000005.1.574	G/W	AFYB01000005.1	574	NA	NA	+	TomatoMitochondrialGenome	SolGenomics	Version-1.5	NA	GG	GT	GG	GG	GA	GT	GG	GA	--	GG	noncoding part of genome
CAFYB01000005.1.577	C/D	AFYB01000005.1	577	NA	NA	+	TomatoMitochondrialGenome	SolGenomics	Version-1.5	NA	CC	CC	CC	CA	CA	CC	CT	CC	--	AG	noncoding part of genome
CAFYB01000005.1.5979	T/A	AFYB01000005.1	5979	NA	NA	+	TomatoMitochondrialGenome	SolGenomics	Version-1.5	NA	CC	TT	TT	TT	TT	TA	TT	TT	TT	TT	noncoding part of genome
CAFYB01000016.1.1993	G/A	AFYB01000016.1	1993	NA	NA	+	TomatoMitochondrialGenome	SolGenomics	Version-1.5	NA	GG	GA	GG	GG	GG	GA	GG	GG	GG	GG	noncoding part of genome
CAFYB01000017.1.15437	G/A	AFYB01000017.1	15437	NA	NA	+	TomatoMitochondrialGenome	SolGenomics	Version-1.5	NA	GG	GA	GA	GA	GG	GG	GA	GA	GG	GA	noncoding part of genome
CAFYB01000017.1.15506	A/K	AFYB01000017.1	15506	NA	NA	+	TomatoMitochondrialGenome	SolGenomics	Version-1.5	NA	AA	AG	AG	AG	AG	AG	AT	AG	AG	AG	noncoding part of genome
CAFYB01000017.1.15535	C/A	AFYB01000017.1	15535	NA	NA	+	TomatoMitochondrialGenome	SolGenomics	Version-1.5	NA	CC	CA	CA	CA	CC	CC	CA	CA	CC	CA	noncoding part of genome
CAFYB01000020.1.275	C/D	AFYB01000020.1	275	NA	NA	+	TomatoMitochondrialGenome	SolGenomics	Version-1.5	NA	CC	CG	CA	CT	CC	CA	CA	CG	CC	CC	noncoding part of genome
CAFYB01000020.1.714	C/D	AFYB01000020.1	714	NA	NA	+	TomatoMitochondrialGenome	SolGenomics	Version-1.5	NA	CC	CT	TG	CA	CC	CC	CT	CT	CC	CT	noncoding part of genome
CAFYB01000020.1.716	A/K	AFYB01000020.1	716	NA	NA	+	TomatoMitochondrialGenome	SolGenomics	Version-1.5	NA	AA	AT	AA	AA	AA	AA	AT	AT	GG	AT	noncoding part of genome
CAFYB01000020.1.719	A/K	AFYB01000020.1	719	NA	NA	+	TomatoMitochondrialGenome	SolGenomics	Version-1.5	NA	AA	AA	AT	AT	AG	AA	AT	AA	AA	AA	noncoding part of genome
CAFYB01000036.1.2239	A/K	AFYB01000036.1	2239	NA	NA	+	TomatoMitochondrialGenome	SolGenomics	Version-1.5	NA	AA	AA	AA	AA	AA	AT	AG	AA	AA	AT	mttB
CAFYB01000038.1.15119	G/W	AFYB01000038.1	15119	NA	NA	+	TomatoMitochondrialGenome	SolGenomics	Version-1.5	NA	GG	GG	GT	GG	GA	GG	GG	GG	GG	GG	noncoding part of genome
CAFYB01000038.1.15124	G/W	AFYB01000038.1	15124	NA	NA	+	TomatoMitochondrialGenome	SolGenomics	Version-1.5	NA	GG	GA	GG	AT	GG	GA	GG	GG	GG	GA	noncoding part of genome
CAFYB01000038.1.15126	T/R	AFYB01000038.1	15126	NA	NA	+	TomatoMitochondrialGenome	SolGenomics	Version-1.5	NA	TT	TT	TT	TT	TA	TT	TG	TT	TT	TT	noncoding part of genome
CAFYB01000038.1.15128	T/G	AFYB01000038.1	15128	NA	NA	+	TomatoMitochondrialGenome	SolGenomics	Version-1.5	NA	TT	TG	TT	TT	TT	TT	TT	TT	TT	TG	noncoding part of genome
CAFYB01000038.1.15130	T/S	AFYB01000038.1	15130	NA	NA	+	TomatoMitochondrialGenome	SolGenomics	Version-1.5	NA	TT	TG	TT	TT	TT	TT	TT	TT	TT	TC	noncoding part of genome
CAFYB01000038.1.15131	C/D	AFYB01000038.1	15131	NA	NA	+	TomatoMitochondrialGenome	SolGenomics	Version-1.5	NA	CC	CT	CC	CC	CG	CC	CC	CA	CC	CC	noncoding part of genome
CAFYB01000048.1.628	T/S	AFYB01000048.1	628	NA	NA	+	TomatoMitochondrialGenome	SolGenomics	Version-1.5	NA	TT	TT	TC	TC	TT	TT	TT	TT	TT	TG	noncoding part of genome
CAFYB01000048.1.629	A/S	AFYB01000048.1	629	NA	NA	+	TomatoMitochondrialGenome	SolGenomics	Version-1.5	NA	AA	AA	AA	AG	AC	AA	AA	AA	AA	AA	noncoding part of genome
CAFYB01000048.1.630	A/Y	AFYB01000048.1	630	NA	NA	+	TomatoMitochondrialGenome	SolGenomics	Version-1.5	NA	AA	AA	AA	AA	AA	AA	AT	AA	AA	AC	noncoding part of genome
CAFYB01000048.1.632	C/W	AFYB01000048.1	632	NA	NA	+	TomatoMitochondrialGenome	SolGenomics	Version-1.5	NA	CC	CC	CC	CA	CC	CC	CT	CA	CC	CC	noncoding part of genome
CAFYB01000068.1.5440	T/M	AFYB01000068.1	5440	NA	NA	+	TomatoMitochondrialGenome	SolGenomics	Version-1.5	NA	CC	TA	TT	TT	TT	CT	TT	CT	CC	TT	noncoding part of genome
CAFYB01000068.1.5470	T/C	AFYB01000068.1	5470	NA	NA	+	TomatoMitochondrialGenome	SolGenomics	Version-1.5	NA	CC	TT	CT	TT	TT	CT	TT	CT	TT	TT	noncoding part of genome
CAFYB01000068.1.5518	T/C	AFYB01000068.1	5518	NA	NA	+	TomatoMitochondrialGenome	SolGenomics	Version-1.5	NA	CC	TT	TT	TT	TT	CT	TT	CT	TT	TT	noncoding part of genome
